# LAG-3 blockade reactivates the CD8^+^ T cell expansion program to re-expand contracted clones in the tumor

**DOI:** 10.1101/2024.07.05.601623

**Authors:** Munetomo Takahashi, Mikiya Tsunoda, Hiroyasu Aoki, Masaki Kurosu, Haru Ogiwara, Shigeyuki Shichino, David Bending, Shumpei Ishikawa, James E.D. Thaventhiran, Kouji Matsushima, Satoshi Ueha

## Abstract

Effective cancer immunotherapy relies on the clonal proliferation and expansion of CD8^+^ T cells in the tumor^1,2^. However, our insights into clonal expansions are limited, owing to an inability to track the same clones in tumors over time. Here, we developed a multi-tumor mouse model system to track hundreds of expanding and contracting CD8^+^ T cell clones over multiple timepoints in tumors of the same individual. Through coupling of clonal expansion dynamics and single-cell RNA/TCR-seq data, we identified a transcriptomic signature in PD-1^+^Ly108^+^ precursor exhausted cells^3,4^ that strongly predicts rates of intratumoral clone expansion in mice and humans. We found that expression of the signature successfully stratifies melanoma patient outcomes to PD-1/PD-L1 blockade^5,6^. Downregulation of the signature precedes clone contraction – a phase in which clones contract but maintain revivable precursor exhausted cells in the tumor. LAG-3 blockade – an FDA-approved therapy whose effects on CD8^+^ T cell responses are currently unclear^7^, re-activates the expansion signature, re-expanding pre-existing clones, including previously contracted clones. These findings reveal how the study of clonal expansion dynamics provide a powerful ‘pan-immunotherapy’ signature for monitoring immunotherapies, including PD-1/PD-L1 and LAG-3 blockade, with implications for their future development.
