## Supplementary Table 1 for "LAG-3 blockade reactivates the CD8^+^ T cell expansion program to re-expand contracted clones in the tumor"

### Sheet: Sheet1
	Two tumor experiment (bulk TCR-seq only)
	Figures 1-2, Extended Data Figures 1-2
	n=7
		Mouse	Day	Sorted subsets
				CD8+	CD8+
					PD-1-	PD-1+
						Ly108+Tim3-	Ly108+Tim3+	Ly108-Tim3+
		1	14	89418	23090	4669	6916	16943
		2	14	184373	18891	6937	13390	21532
		3	14	124233	27351	4211	2979	6298
		4	14	149084	22101	4344	8109	13179
		5	14	103807	15863	3918	3234	8802
		6	14	86461	9813	3602	10807	14824
		7	14	91094	11352	3397	4523	12063
		1	21	51611	22282	3817	1067	3704
		2	21	110120	32734	7267	3883	15425
		3	21	100553	33761	8317	2092	3855
		4	21	92276	49372	6998	2082	9716
		5	21	103908	53279	7926	1552	6176
		6	21	109665	42159	6536	915	6380
		7	21	122862	33274	4755	1165	6511
	Two tumor experiment (single cell RNA/TCR-seq & bulk TCR-seq)
	Figure 3, Extended Data Figures 3-5
	n=3
		Mouse	Day	Sorted subsets (for single-cell RNA/TCR-seq)				Sorted subsets (for bulk TCR-seq)
				CD8+				CD8+
				PD-1-	PD-1+			PD-1-	PD-1+
					Ly108+Tim3-	Ly108+Tim3+	Ly108-Tim3+		Ly108+Tim3-	Ly108+Tim3+	Ly108-Tim3+
		1	14	716	5983	2966	1436	58918	17949	29991	106252
		2	14	711	5147	2970	1516	22630	5147	28853	43974
		3	14	696	6016	3023	1475	37988	9955	42322	109179
		1	21	719	5595	1503	1526	44192	5595	1524	21365
		2	21	698	5433	1508	1504	29638	5433	3519	13536
		3	21	682	6989	1495	1459	56119	8205	6811	47162
	Three tumor experiment (bulk TCR-seq)
	Figure 5, Extended Data Figure 6
	n=5, 6 for untreated and anti-LAG-3 therapy respectively
		Mouse	Day	Treatment	Sorted subsets
					CD8+	CD8+
						PD-1-	PD-1+
							Ly108+Tim3-	Ly108+Tim3+	Ly108-Tim3+
		1	14		62148	71239	8231	43457	53576
		2	14		25740	9491	1754	9989	7497
		3	14		3423	2531	400	4687	1489
		4	14		15727	10339	2005	5118	3090
		5	14		19166	9860	2532	16393	10733
		6	14		15500	7801	2486	6612	10150
		7	14		19102	15906	1802	3592	3937
		8	14		41007	27743	8419	41213	50482
		9	14		35823	23528	3484	29850	18603
		10	14		69707	10559	5186	47702	36138
		11	14		17058	7325	1563	11806	11165
		1	21		54366	34773	18478	31252	26346
		2	21		33936	32067	7568	7152	28305
		3	21		16561	32564	6797	6153	27221
		4	21		23376	22942	3687	3714	9203
		5	21		32059	32128	7511	7819	22683
		6	21		26775	22588	6968	4261	22815
		7	21		52423	60591	15467	12848	86279
		8	21		22459	9783	2095	2546	7193
		9	21		59815	41484	9041	9498	52417
		10	21		40448	22771	9781	12343	40989
		11	21		28536	19809	6717	7321	46521
		1	28	LAG3	6762	8545	6061	14796	28219
		2	28	LAG3	27038	16365	6020	8760	53314
		3	28	LAG3	23982	15347	5261	9406	42647
		4	28	LAG3	16490	16919	3748	6890	28218
		5	28	LAG3	9585	4988	1248	4092	13183
		6	28	LAG3	3763	2128	574	1589	6671
		7	28	Untreated	7942	7629	1337	2056	16589
		8	28	Untreated	16587	14842	2548	3598	27874
		9	28	Untreated	15453	10923	2956	4272	37941
		10	28	Untreated	16468	7227	3716	19509	19724
		11	28	Untreated	5548	3123	1048	5688	13817
