## Supplementary Table 2 for "LAG-3 blockade reactivates the CD8^+^ T cell expansion program to re-expand contracted clones in the tumor"

### Sheet: DEGs list
DEGs list
	names	scores	logfoldchanges	pvals	pvals_adj
0	Gm28437	8.23545	0.296202	1.78888e-16	6.83297e-12
1	mt-Co3	8.17063	0.29399	3.0679e-16	6.83297e-12
2	Tcf7	7.24646	1.14685	4.27821e-13	6.35243e-09
3	5830405F06Rik	7.20648	2.01373	5.74156e-13	6.39394e-09
4	Rps17	6.24882	0.44628	4.13565e-10	3.68445e-06
5	Rpl28	6.05259	0.414734	1.42533e-09	1.05819e-05
6	Gm10925	5.76405	0.20449	8.21205e-09	5.2258e-05
7	mt-Atp6	5.74048	0.203821	9.44107e-09	5.25691e-05
8	Apobec3	5.27613	0.623086	1.3194e-07	0.000587725
9	Rpl32	5.06871	0.226215	4.00525e-07	0.00162195
14	Ighm	4.92286	1.03447	8.5287e-07	0.00223477
10	Ptch1	4.97246	0.842436	6.61085e-07	0.00223477
13	Rpl31-ps8	4.92905	0.413724	8.26301e-07	0.00223477
11	Gm28438	4.96421	0.291823	6.89811e-07	0.00223477
12	Gm28661	4.93259	0.175629	8.11479e-07	0.00223477
15	Rpl27a	4.88211	0.173579	1.04959e-06	0.00259744
16	Bend4	4.75453	0.550987	1.9891e-06	0.00443022
18	Rack1	4.66938	0.283804	3.02112e-06	0.00585111
17	mt-Co2	4.67783	0.170877	2.89934e-06	0.00585111
19	Ptprcap	4.65445	0.393946	3.24845e-06	0.00602927
20	Rps2	4.6295	0.266792	3.66541e-06	0.00653103
21	mt-Cytb	4.55781	0.243699	5.16897e-06	0.00885583
22	Gm28053	4.47197	0.445483	7.75011e-06	0.0123045
23	Gm11353	4.4649	0.374744	8.01054e-06	0.0123045
24	Cd160	4.45518	0.783348	8.38232e-06	0.0124463
25	Ndufc2	4.41972	0.63509	9.88267e-06	0.0142008
27	Gxylt1	4.35176	0.716312	1.35048e-05	0.0182294
26	Rps28	4.35353	0.234906	1.33963e-05	0.0182294
28	Limd2	4.34214	0.345295	1.41103e-05	0.0184866
29	mt-Atp8	4.29676	0.245556	1.7331e-05	0.0220574
30	1700030N03Rik	4.28596	0.492381	1.81951e-05	0.022514
31	Ifi27l2a	4.27084	0.628311	1.94742e-05	0.0234453
32	Zc3h12d	4.25178	0.598018	2.12076e-05	0.0248603
33	Hmgn1	4.196	0.673578	2.71672e-05	0.0309165
34	Ap3b1	4.19109	0.459759	2.7762e-05	0.0309165
35	Hspe1	4.1795	0.460119	2.92152e-05	0.0317413
37	Ddx39b	4.08247	0.556244	4.45604e-05	0.0415106
36	mt-Nd3	4.086	0.255802	4.38871e-05	0.0415106
38	Rpl10a	4.08158	0.221709	4.47302e-05	0.0415106
39	Ccr7	4.05163	0.628272	5.08627e-05	0.0455998
40	Rpl7-ps7	4.05015	0.43715	5.11839e-05	0.0455998
41	Ddit4	4.04505	0.580602	5.23126e-05	0.0456915
43	Srgap3	4.02393	0.79146	5.72346e-05	0.0474898
44	Cenpa	4.02256	0.499919	5.75699e-05	0.0474898
42	Gm15884	4.02874	0.413809	5.60757e-05	0.0474898
45	Vamp8	4.01745	0.516522	5.88315e-05	0.0476481

### Sheet: Expansion gene signature
Expansion gene signature
	names	scores	logfoldchanges	pvals	pvals_adj
2	Tcf7	7.24646	1.14685	4.27821e-13	6.35243e-09
8	Apobec3	5.27613	0.623086	1.3194e-07	0.000587725
14	Ighm	4.92286	1.03447	8.5287e-07	0.00223477
10	Ptch1	4.97246	0.842436	6.61085e-07	0.00223477
16	Bend4	4.75453	0.550987	1.9891e-06	0.00443022
18	Rack1	4.66938	0.283804	3.02112e-06	0.00585111
19	Ptprcap	4.65445	0.393946	3.24845e-06	0.00602927
24	Cd160	4.45518	0.783348	8.38232e-06	0.0124463
25	Ndufc2	4.41972	0.63509	9.88267e-06	0.0142008
27	Gxylt1	4.35176	0.716312	1.35048e-05	0.0182294
28	Limd2	4.34214	0.345295	1.41103e-05	0.0184866
31	Ifi27l2a	4.27084	0.628311	1.94742e-05	0.0234453
32	Zc3h12d	4.25178	0.598018	2.12076e-05	0.0248603
33	Hmgn1	4.196	0.673578	2.71672e-05	0.0309165
34	Ap3b1	4.19109	0.459759	2.7762e-05	0.0309165
35	Hspe1	4.1795	0.460119	2.92152e-05	0.0317413
37	Ddx39b	4.08247	0.556244	4.45604e-05	0.0415106
39	Ccr7	4.05163	0.628272	5.08627e-05	0.0455998
41	Ddit4	4.04505	0.580602	5.23126e-05	0.0456915
43	Srgap3	4.02393	0.79146	5.72346e-05	0.0474898
44	Cenpa	4.02256	0.499919	5.75699e-05	0.0474898
45	Vamp8	4.01745	0.516522	5.88315e-05	0.0476481

### Sheet: Human genes
Human genes
	names	scores	logfoldchanges	pvals	pvals_adj	For human biopsies
2	TCF7	7.24646	1.14685	4.27821e-13	6.35243e-09	Y
8	APOBEC3H	5.27613	0.623086	1.3194e-07	0.000587725	Y
14	IGHM	4.92286	1.03447	8.5287e-07	0.00223477	Y
10	PTCH1	4.97246	0.842436	6.61085e-07	0.00223477	Y
16	BEND4	4.75453	0.550987	1.9891e-06	0.00443022	Y
18	GNBL1	4.66938	0.283804	3.02112e-06	0.00585111	Y
19	PTPRCAP	4.65445	0.393946	3.24845e-06	0.00602927	Y
24	CD160	4.45518	0.783348	8.38232e-06	0.0124463	N
25	NDUFC2	4.41972	0.63509	9.88267e-06	0.0142008	N
27	GXYLT1	4.35176	0.716312	1.35048e-05	0.0182294	N
28	LIMD2	4.34214	0.345295	1.41103e-05	0.0184866	N
32	ZC3H12D	4.25178	0.598018	2.12076e-05	0.0248603	N
33	HMGN1	4.196	0.673578	2.71672e-05	0.0309165	N
34	AP3B1	4.19109	0.459759	2.7762e-05	0.0309165	N
35	HSPE1	4.1795	0.460119	2.92152e-05	0.0317413	N
37	DDX39B	4.08247	0.556244	4.45604e-05	0.0415106	N
39	CCR7	4.05163	0.628272	5.08627e-05	0.0455998	N
41	DDIT4	4.04505	0.580602	5.23126e-05	0.0456915	N
43	SRGAP3	4.02393	0.79146	5.72346e-05	0.0474898	N
44	CENPA	4.02256	0.499919	5.75699e-05	0.0474898	N
45	VAMP8	4.01745	0.516522	5.88315e-05	0.0476481	N
