## Supplementary Table 3 for "LAG-3 blockade reactivates the CD8^+^ T cell expansion program to re-expand contracted clones in the tumor"

### Sheet: Sheet1
	Gene signatures
	Expansion	Stem-cell like	Texprog1	Texprog2	TPEX	TSCM/TCM	TGF-β signaling	Let-7 suppression
		PMID: 27501248	PMID: 32396847		PMID: 33046887		PMID: 30742629	PMID: 37696797
0	Vamp8	Tnfsf11	1500009L16Rik	0610010F05Rik	Tigit	Prkca	1810011H11Rik	Tmed5
1	Srgap3	Id3	1700025G04Rik	1500009L16Rik	Tox	Grasp	2900026A02Rik	Ccr7
2	Cenpa	Sostdc1	2010012O05Rik	1600014C10Rik	Prr5l	Dpp4	9430020K01Rik	Cdc34
3	Ddit4	Cd22	2610020H08Rik	1700025G04Rik	Pdcd1	Irs2	Abi3	Gng5
4	Ccr7	Tcf7	2610301B20Rik	2010012O05Rik	Cst7	Map3k1	Adam19	E2f6
5	Ddx39b	Cd83	2810417H13Rik	2610020H08Rik	Eomes	Gnaq	Adamts6	Abcb9
6	Hspe1	Slfn5	4931406P16Rik	2700029M09Rik	Enc1	Serinc5	Agap1	Efhd2
7	Hmgn1	Xcl1	4932438A13Rik	2810417H13Rik	Nkg7	Nosip	Aqp3	Nme4
8	Ap3b1	Lrig1	9930012K11Rik	4930579G24Rik	F2r	Dennd5a	Arhgap39	Hk2
9	Zc3h12d	Mndal	A430078G23Rik	9930012K11Rik	Dthd1	Satb1	Asic3	Dpp3
10	Ifi27l2a	Ifi205	Abca7	Aak1	Lgr6	Mal	Atp6v0a1	Scd2
11	Limd2	Ifi204	Abcb1a	Abcb1a	Fgr	Vipr1	B4galnt4	Surf4
12	Gxylt1	Ifi211	Abcb9	Abcb9	Slamf7	Bmyc	Car2	Ostf1
13	Ndufc2	Plagl1	Abcc5	Abcg1	Gzma	Il6st	Ccdc112
14	Cd160	Cxcr5	Abcg3	Abcg3	Plek	Mgat5	Ccl1
15	Ptprcap	Slamf6	Abhd14a	Abhd14a	Maf	Cish	Ccr8
16	Rack1	Gpr183	Abhd15	Abi3	Zeb2	Pim1	Cd33
17	Bend4	Tnfrsf25	Abhd17c	Abr	Gzmk	Tmem123	Cd83
18	Ptch1	Nt5e	Abhd2	Acsbg1	H2-Eb1	Them4	Cdh1
19	Ighm	Zbtb18	Abi3	Acsf2	H2-Eb2	Cd55b	Chn2
20	Apobec3	Ccr6	Abr	Acss2	Tbx21	Cd55	Cish
21	Tcf7	Cpne3	Acot11	Actn1	H2-Eb1	Tob1	Clec12a
22		Sox4	Acsbg1	Adam8	H2-Eb2	Runx2	Coro2a
23		Myb	Acsl4	Adap1	Rgs1	Nt5e	Cpd
24		Sh3bp5	Acss2	Adcy7	Astl	Ptger2	Csgalnact1
25		Crtam	Actn1	Adora2a	Ccl4	Tespa1	Ctnnal1
26		Kbtbd11	Adam19	Adrb1	Lpcat1	Gm21985	Ctss
27		Cxcl10	Adam8	Afp	Ms4a1	Slc12a6	Cx3cr1
28		P2rx7	Adck3	Agpat5	St8sia1	Klhl6	Cyb561
29		Wipf3	Adcy7	Ahcy	Dusp2	Chd7	D8Ertd82e
30		Cd2ap	Adora2a	Akna	Pam	Tnfrsf25	Dlk1
31		Il7r	Adrb1	Akr1c13	Ifng	Actn1	Dok3
32		Aff3	Afp	Alcam	Cd74	Rflnb	Dtx4
33		Gpm6b	Agpat5	Alg8	Lyst	Chmp7	Dusp2
34		St6gal1	Ahnak	Alkbh2	Map3k8	Atf7ip2	Egr1
35		Cd200	AI854703	Alyref2	Fcrl6	Acvr1	Egr3
36		Camsap2	Akna	Amigo1	Dusp4	Klf7	Emid1
37		Dapl1	Akr1c13	Ammecr1	E2f3	Cd226	Epb4.1l2
38		Sell	Alcam	Anapc15	Patl2	Txk	Ermn
39		Spock2	Alyref2	Angptl4	Trp53i11	Gm13305	Esm1
40		Tespa1	Amigo1	Ankrd44	Trps1	Il11ra1	Evpl
41		Synpo	Ammecr1	Anln	Plxnd1	Il11ra2	Exoc3l
42		Bcl6	Ankib1	Ano10	H2-DMa	Gcsam	Fam101b
43		Hgsnat	Ankrd44	Anp32b	Neu1	Pde8a	Fam161a
44		Adk	Anln	Anp32e	Tbkbp1	Ndfip1	Fgfr1
45		Tnfsf14	Ano10	Anxa1	Ciita	Rab3gap1	Fmnl3
46		Btla	Anxa2	Anxa2	Plcg2	Rnf157	Fndc3a
47		Cxcr4	Ap1g1	Ap5b1	1700025G04Rik	Fnip2	Galm
48		Satb1	Ap1s2	Apbb1	Cx3cr1	Arhgap5	Gcnt4
49		Emb	Ap5b1	Apbb1ip	Prf1	Rcan3	Gna12
50		Tgfbr3	Apaf1	Apex1	Pacsin1	Il6ra	Gngt2
51		Arhgap5	Apbb1	Apitd1	Sgpp2	Aqp3	Gpaa1
52		Gpr18	Apbb1ip	Aplp1		Cr1l	Gpr56
53		Fam43a	Apex1	Apobec2		Xbp1	Grina
54		Tlr3	Aplp1	Apol7e		Nfkb1	Gsg2
55		Cldn10	Aplp2	Apoo		Lef1	H2-M5
56		Pou2af1	Apobec2	Appl2		Plag1	Hnrnpll
57		Abca1	Apobec3	Aqp3		Esyt2	Hpgds
58		Hectd2	Apol10b	Ar			Hsf2bp
59		Asap1	Apol7e	Arhgap10			Htra3
60		Ptgfrn	Appl2	Arhgap11a			Ifng
61		Fam84a	Aqp3	Arhgap19			Igflr1
62		Afap1	Ar	Arhgap31			Ikzf4
63		Gucy1a3	Arhgap11a	Arhgef18			Isg20
64		Dscam	Arhgap19	Arhgef3			Itga1
65		Krt10	Arhgef18	Arl15			Itgae
66		Plxdc2	Arhgef3	Arl4c			Jup
67		Fhit	Arid2	Arl5c			Kcnc1
68		Galnt9	Arid3a	Armc7			Kcnip2
69		Sh2b3	Arid3b	Arrdc3			Kif13a
70		Igf1r	Arid5a	Arsb			Kifc3
71		Cd81	Arl5a	Art2b			Klhl30
72		Lef1	Armcx2	As3mt			Lax1
73		Gstk1	Arsb	Asap2			Ldlrad4
74		Efnb2	Arxes2	Asf1b			Litaf
75		Art3	As3mt	Asns			Lonrf1
76		Ccr7	Asap1	Ass1			Lrig1
77		Fam213a	Asap2	Atad5			Map9
78		Lta	Asf1a	Atic			Mapkapk3
79		Cpq	Asf1b	Atp13a3			Mcpt2
80		Hmgn3	Asns	Atp1b3			Mical3
81		Ntrk3	Atad3a	Atp2a3			Mmp11
82		Dzip1	Atf6	Aurka			Msc
83		Zscan12	Athl1	Aurkb			Ncmap
84		Pecam1	Atp13a3	AW011738			Nek6
85		Serpina9	Atp1b3	B3gnt1			Neu3
86		Ddc	Atp2a3	B3gnt5			Ninj1
87		Cnn3	Atp2b1	B4galt4			Nlrp1b
88		Tdrp	Atp6v0a2	B930041F14Rik			Nphp1
89		Rnf157	Atp7a	Bag2			Nrarp
90		Tiam1	Atp8b2	Baiap3			Nt5e
91		Jun	Atxn7	BC037034			Oplah
92			Aurka	BC052040			Osgin1
93			Aurkb	Bcl2l11			Phactr2
94			AW011738	Bhlhe40			Pmepa1
95			Axl	Birc5			Ppm1n
96			B3gnt1	Bmyc			Ppp2r2c
97			B3gnt5	Bora			Prkcz
98			B4galt1	Bphl			Qpct
99			Bag2	Brip1			Rab26
100			Baiap2	Btbd11			Ramp1
101			Baiap3	Btbd19			Rgs1
102			BC037034	Btf3l4			Rgs10
103			Bcl11b	Btla			Rgs16
104			Bcl2l11	Bub1			Rnase6
105			Bcl6	Bub1b			Rnf149
106			Bhlhe40	Bzw2			Sbk1
107			Birc5	C330027C09Rik			Scn1b
108			Bmyc	Calhm2			Sema6d
109			Bphl	Camkk1			Ski
110			Brip1	Capg			Skil
111			Bspry	Car5b			Slc16a10
112			Btbd11	Casc5			Slc27a6
113			Btla	Ccdc109b			Smpd5
114			Bub1	Ccdc138			Smurf2
115			Bub1b	Ccdc34			Smyd1
116			Bzw2	Ccdc91			Smyd3
117			C1qbp	Ccl3			Spsb1
118			C330027C09Rik	Ccl4			Src
119			Calhm2	Ccl5			St8sia1
120			Cap1	Ccna2			St8sia6
121			Capn2	Ccnb1			Stom
122			Car5b	Ccnb2			Tbc1d16
123			Carm1	Ccne1			Tfr2
124			Casc5	Ccne2			Tgfbr3
125			Casp4	Ccnf			Timp2
126			Casp7	Ccp110			Tnfrsf13c
127			Ccdc125	Ccr2			Tnfsf11
128			Ccdc126	Ccr5			Tspan9
129			Ccdc58	Ccrl2			Vipr2
130			Ccdc64	Cd101			Xcl1
131			Ccdc86	Cd160			Zfyve28
132			Ccdc88c	Cd200
133			Ccdc91	Cd200r1
134			Ccdc92	Cd200r4
135			Ccl3	Cd226
136			Ccl4	Cd244
137			Ccl5	Cd2ap
138			Ccna2	Cd38
139			Ccnb1	Cd3e
140			Ccnb2	Cd3g
141			Ccnd3	Cd44
142			Ccnf	Cd55
143			Ccp110	Cd7
144			Ccr2	Cd86
145			Ccr5	Cd8a
146			Ccrl2	Cd9
147			Cd101	Cdc14b
148			Cd160	Cdc20
149			Cd200	Cdc25b
150			Cd200r1	Cdc25c
151			Cd200r4	Cdc42ep4
152			Cd226	Cdc45
153			Cd244	Cdc6
154			Cd28	Cdca2
155			Cd38	Cdca3
156			Cd44	Cdca5
157			Cd48	Cdca7
158			Cd69	Cdca8
159			Cd7	Cdk1
160			Cd72	Cdk2
161			Cd9	Cdkn2c
162			Cd97	Cdkn2d
163			Cdc20	Cecr5
164			Cdc25b	Cela1
165			Cdc25c	Cenpa
166			Cdc45	Cenpe
167			Cdc6	Cenpf
168			Cdca2	Cenph
169			Cdca3	Cenpi
170			Cdca5	Cenpm
171			Cdca7	Cenpt
172			Cdca8	Cenpw
173			Cdk1	Cep55
174			Cdk2	Cep83
175			Cdk6	Cep85
176			Cdkn2c	Cers4
177			Cdkn2d	Chaf1a
178			Cela1	Chek1
179			Cenpa	Chn2
180			Cenpe	Chpt1
181			Cenpf	Chst12
182			Cep19	Chst2
183			Cep192	Chtf18
184			Cep55	Cipc
185			Chaf1a	Cisd3
186			Chn2	Cish
187			Chpt1	Cit
188			Chst12	Ckap2
189			Chst2	Ckap2l
190			Cipc	Ckb
191			Cisd3	Cks1b
192			Cish	Cks2
193			Cit	Cldn25
194			Ckap2	Clgn
195			Ckap2l	Clpb
196			Ckb	Cmpk2
197			Cks1b	Cnrip1
198			Cks2	Coq7
199			Clec2i	Coro2a
200			Clgn	Cpm
201			Clpb	Cpne3
202			Cltc	Crebl2
203			Cmpk1	Crim1
204			Cmpk2	Crip1
205			Cmya5	Crip2
206			Cnrip1	Crmp1
207			Cntn1	Crot
208			Coro2a	Crtam
209			Cpm	Csf1
210			Cpne3	Csprs
211			Crim1	Csrp1
212			Crip1	Cst7
213			Crmp1	Ctla2b
214			Crot	Ctnna1
215			Crtam	Ctps
216			Csf1	Ctsa
217			Csprs	Ctsd
218			Ctage5	Ctss
219			Ctdsp1	Ctsz
220			Ctla2a	Cux1
221			Ctla2b	Cx3cr1
222			Ctps	Cxcl10
223			Ctsc	Cxcr3
224			Ctsd	Cxcr4
225			Ctss	Cxcr5
226			Ctsz	Cxcr6
227			Cux1	Cyp51
228			Cx3cr1	Cysltr2
229			Cxcl10	Cyth4
230			Cxcr3	D1Ertd622e
231			Cxcr4	D8Ertd82e
232			Cxcr5	Dap3
233			Cxcr6	Dapk2
234			Cxxc5	Dbf4
235			Cyb561d1	Dbi
236			Cysltr2	Dck
237			Cyth3	Dctpp1
238			Cyth4	Ddias
239			D16Ertd472e	Ddit3
240			D1Ertd622e	Ddx28
241			D8Ertd82e	Dennd4c
242			Dap3	Dennd5a
243			Dapk2	Depdc1a
244			Ddit4	Depdc1b
245			Ddx1	Depdc5
246			Ddx24	Dera
247			Ddx28	Dgkh
248			Ddx56	Dgkq
249			Ddx60	Dhfr
250			Dennd1b	Dhrs1
251			Dennd2d	Dlgap5
252			Dennd4c	Dna2
253			Dennd5a	Dnah8
254			Depdc1b	Dnajb14
255			Depdc5	Dnajc27
256			Dgkd	Dnmt1
257			Dgkh	Dock5
258			Dhfr	Dpp4
259			Dhx58	Dscc1
260			Diap1	Dse
261			Dkc1	Dsn1
262			Dlgap5	Dtl
263			Dnajc15	Dtx1
264			Dnajc27	Dtx4
265			Dnmt1	Dusp2
266			Dock11	Dusp4
267			Dock5	Dusp5
268			Dok2	Dusp6
269			Dpp4	E2f1
270			Dpysl2	E2f2
271			Dscc1	E2f7
272			Dse	E2f8
273			Dtl	Ect2
274			Dtwd1	Efhd2
275			Dtx1	Ehd3
276			Dtx4	Eif4e3
277			Dus4l	Elp3
278			Dusp5	Emb
279			Dusp6	Emc9
280			Dynll2	Eme1
281			E2f1	Emp1
282			E2f7	Enpp2
283			E2f8	Enpp4
284			Ect2	Enpp5
285			Efemp2	Entpd1
286			Egr1	Entpd5
287			Ehd3	Epcam
288			Eid2	Erc1
289			Eif2b3	Ercc6l
290			Eif4e3	Esco2
291			Elf4	Etv3
292			Elp3	Exo1
293			Emb	Ezh2
294			Emc9	F2r
295			Emp1	F2rl2
296			Emp3	F2rl3
297			Endod1	Faah
298			Enpp2	Fabp5
299			Enpp4	Fam101b
300			Enpp5	Fam102a
301			Entpd1	Fam129b
302			Epcam	Fam134b
303			Erbb2ip	Fam160a2
304			Ercc6l	Fam189b
305			Ercc6l2	Fam64a
306			Esco2	Fam69a
307			Esyt1	Fam78a
308			Etv3	Fanci
309			Etv6	Fas
310			Evl	Fasl
311			Ext1	Fbxl2
312			Ezh2	Fbxo31
313			F2r	Fbxo5
314			F2rl2	Fchsd2
315			F2rl3	Fdps
316			Faah	Fen1
317			Fam101b	Fgf13
318			Fam102a	Fgfr1op
319			Fam102b	Fgl2
320			Fam117b	Fignl1
321			Fam129b	Fkbp10
322			Fam134c	Fkbp2
323			Fam160a2	Flna
324			Fam174b	Flnb
325			Fam178a	Folr4
326			Fam53c	Foxm1
327			Fam60a	Foxn3
328			Fam63a	Frmd4b
329			Fam78a	Fzr1
330			Fam86	Gadd45b
331			Fanci	Gadd45g
332			Fas	Gas2l3
333			Fasl	Gas7
334			Fbxl2	Gatsl3
335			Fbxo31	Gbp6
336			Fbxo4	Gcnt1
337			Fbxo5	Gdf11
338			Fchsd2	Gem
339			Fgf13	Gen1
340			Fgfr1op	Gfi1
341			Fgl2	Gfod1
342			Fignl1	Ggt1
343			Filip1l	Gins1
344			Fkbp10	Gins2
345			Fli1	Glcci1
346			Flna	Glipr2
347			Flnb	Glrx
348			Folr4	Gm12185
349			Foxj2	Gm12216
350			Foxn3	Gm12253
351			Fpgs	Gm14446
352			Frmd4b	Gm15280
353			Frmd6	Gm2000
354			Fundc1	Gm21994
355			Gaa	Gm2a
356			Gadd45b	Gm5595
357			Gadd45g	Gm7609
358			Galnt10	Gmnn
359			Galnt6	Gna15
360			Gas2l3	Gnaq
361			Gatsl3	Gnl3
362			Gbp4	Gns
363			Gbp6	Gp49a
364			Gbp9	Gpd2
365			Gdf11	Gpr146
366			Gem	Gpr18
367			Gfod1	Gpr183
368			Ggt1	Gpr55
369			Ggta1	Gpr56
370			Glcci1	Gpr65
371			Glipr2	Gpr68
372			Glrx	Gprin3
373			Gltscr1l	Gpsm2
374			Gm12185	Gramd1a
375			Gm12216	Gramd3
376			Gm12250	Gramd4
377			Gm12253	Grwd1
378			Gm2000	Gsap
379			Gm21994	Gse1
380			Gm2a	Gsg2
381			Gmnn	Gtf2i
382			Gna15	Gzma
383			Gnaq	Gzmb
384			Gng2	Gzmk
385			Gnl2	H2-Q10
386			Gnl3	H2afx
387			Gns	H2afz
388			Golm1	H6pd
389			Gpatch4	Haao
390			Gpd2	Haus1
391			Gpr18	Havcr2
392			Gpr183	Hcst
393			Gpr56	Hdac10
394			Gpr68	Hdac4
395			Gprin3	Hdgfrp3
396			Gpsm2	Hells
397			Gramd1a	Hexb
398			Gramd3	Hiatl1
399			Gramd4	Hic1
400			Grwd1	Hid1
401			Gsap	Hint1
402			Gse1	Hist1h1e
403			Gsg2	Hist1h2ae
404			Gtf2e2	Hist1h2ap
405			Gtf2i	Hivep3
406			Gzma	Hjurp
407			Gzmb	Hmgb2
408			Gzmk	Hmgb3
409			H2afx	Hmgn2
410			H2afz	Hmgn5
411			H6pd	Hmmr
412			Havcr2	Hn1l
413			Hcst	Hook1
414			Hdac10	Hopx
415			Hdac5	Hrh2
416			Hdgfrp3	Hs3st3b1
417			Helz2	Hyls1
418			Herc1	I830012O16Rik
419			Herc6	Ica1
420			Hgsnat	Icam1
421			Hiatl1	Icam2
422			Hic1	Icos
423			Hid1	Id2
424			Hif1a	Idh2
425			Hip1	Ifi204
426			Hist1h1e	Ifi44
427			Hist1h2ae	Ifih1
428			Hist1h2ap	Ifit1
429			Hmgb3	Ifit3
430			Hmgn1	Ifitm10
431			Hmmr	Ifng
432			Hn1l	Ifngr1
433			Hnrnpul2	Ighm
434			Hook1	Iigp1
435			Hs3st3b1	Il10ra
436			Hsh2d	Il12rb1
437			Hspa5	Il12rb2
438			Hspa9	Il15ra
439			Hvcn1	Il18r1
440			Hyls1	Il18rap
441			I830012O16Rik	Il21r
442			Ica1	Il7r
443			Icam2	Ildr1
444			Icmt	Impa2
445			Icos	Inadl
446			Id2	Incenp
447			Ids	Inpp4a
448			Ifi204	Iqgap2
449			Ifi44	Iqgap3
450			Ifih1	Irak2
451			Ifit1	Irf1
452			Ifit3	Itfg3
453			Ifitm10	Itgam
454			Ifngr1	Itgav
455			Ift57	Itgax
456			Igf2r	Itgb1
457			Ighm	Itgb3
458			Igtp	Itgb7
459			Iigp1	Itih5
460			Ikbke	Itk
461			Il12rb1	Jup
462			Il12rb2	Kbtbd11
463			Il18r1	Kcna3
464			Il18rap	Kcnip3
465			Il21r	Kcnn4
466			Il7r	Khnyn
467			Ildr1	Kif11
468			Inadl	Kif15
469			Incenp	Kif18a
470			Inpp4a	Kif18b
471			Inpp4b	Kif20a
472			Inpp5d	Kif22
473			Iqgap2	Kif23
474			Irak2	Kif2c
475			Irf1	Kif4
476			Irf7	Kifc1
477			Isg15	Klf2
478			Isoc1	Klf3
479			Itfg3	Klhdc2
480			Itgad	Klhl25
481			Itgam	Klhl6
482			Itgax	Klk8
483			Itgb1	Klra3
484			Itih5	Klrc1
485			Itpkb	Klrc2
486			Itpr3	Klrd1
487			Jup	Klre1
488			Kansl1	Klrg1
489			Kbtbd11	Klrk1
490			Kcna3	Knstrn
491			Kcnab2	Kntc1
492			Kcnip3	Kpna2
493			Kcnk5	L1cam
494			Kcnn4	L3mbtl3
495			Lag3	Iqgap2
496			Lair1	Irf7
497			Lamb3	Isg15
498			Lancl2	Isoc1
499			Lancl3	Itga6
500			Lap3	Itgad
501			Larp1b	Itgam
502			Lats2	Itgax
503			Lax1	Itgb1
504			Lcp2	Itgb3
505			Ldhb	Itgb7
506			Ldlrap1	Itih5
507			Lef1	Jak3
508			Lfng	Jdp2
509			Lgals1	Jrk
510			Lgals3	Jup
511			Lig1	Kansl2-ps
512			Litaf	Kbtbd11
513			Lmna	Kcna3
514			Lmnb1	Kcnab2
515			Lpar6	Kcnip3
516			Lpin1	Kcnk5
517			Lrrc8b	Kcnn4
518			Lrrk1	Kdm4a
519			Ltb	Khnyn
520			Ly6c2	Kif11
521			Ly6e	Kif15
522			Lyst	Kif18a
523			Mad2l1	Kif18b
524			Man1c1	Kif20a
525			Map3k4	Kif21b
526			Map3k8	Kif22
527			Marcksl1	Kif23
528			Marveld1	Kif2c
529			Mast3	Kif4
530			Matk	Klf11
531			Mbnl3	Klf2
532			Mboat1	Klf3
533			Mcm10	Klhl28
534			Mcm2	Klhl6
535			Mcm3	Klk8
536			Mcm5	Klra3
537			Mcm6	Klrc1
538			Mcm7	Klrc2
539			Mcm8	Klrd1
540			Med7	Klre1
541			Melk	Klrg1
542			Metrnl	Klrk1
543			Mettl1	Knstrn
544			Mfhas1	Kntc1
545			Mgrn1	Kpna2
546			Mical2	L1cam
547			Mis18bp1	L3mbtl3
548			Mki67	Lag3
549			Mknk2	Lair1
550			Mnda	Lamb3
551			Mocos	Lamc1
552			Mpp6	Lancl2
553			Ms4a4c	Lap3
554			Msl3l2	Lasp1
555			Mtfr2	Lats2
556			Mthfd1	Lax1
557			Mthfd2	Ldhb
558			Mtmr10	Ldlrap1
559			Mxd4	Lef1
560			Myadm	Lfng
561			Myb	Lgals1
562			Mybl2	Lgals3
563			Myc	Lig1
564			Mylip	Limd2
565			Myo5a	Litaf
566			N4bp1	Lmnb1
567			Nabp1	Lmtk2
568			Napepld	Lpar6
569			Natd1	Lpin1
570			Nbn	Lpxn
571			Ncapd2	Lrrc8a
572			Ncapg	Lrrc8d
573			Ncapg2	Lrrk1
574			Ncaph	Ltb
575			Nccrp1	Ly6c2
576			Ncoa7	Ly6e
577			Ndc1	Lysmd2
578			Ndc80	Lysmd3
579			Ndfip2	Lyst
580			Ndnf	Mad2l1
581			Ndrg2	Madd
582			Ndrg4	Magt1
583			Nedd4	Malt1
584			Nedd9	Man1c1
585			Nek2	Map3k2
586			Nek7	Map3k8
587			Nfatc1	Map4
588			Nfatc3	Mapk1ip1l
589			Nipal3	Marcksl1
590			Nkg7	Marveld1
591			Nlk	Mast3
592			Nmral1	Matk
593			Nop2	Mbnl3
594			Nqo2	Mboat1
595			Nr1d2	Mbp
596			Nr4a2	Mccc1
597			Nrm	Mccc2
598			Nrp1	Mcm10
599			Nt5c	Mcm2
600			Nt5e	Mcm3
601			Nuf2	Mcu
602			Nup93	Mdm1
603			Nusap1	Mef2a
604			Nutf2-ps1	Melk
605			Oas3	Metap1d
606			Oasl1	Metrnl
607			Oasl2	Mettl1
608			Ogfrl1	Mettl16
609			Oip5	Mettl7a1
610			Orc6	Mfsd10
611			Pacsin1	Mfsd4
612			Pacsin2	Mgrn1
613			Padi2	Mid1ip1
614			Pak4	Mis18bp1
615			Paqr4	Mki67
616			Parpbp	Mkl1
617			Pask	Mknk2
618			Pbdc1	Mnda
619			Pbk	Mob1a
620			PCDHGB6	Mphosph10
621			Pcna	Mpnd
622			Pdcd1	Mpp6
623			Pde2a	Mprip
624			Pde3b	Mrpl17
625			Pde4b	Mrpl45
626			Pde7a	Mrps27
627			Pdgfb	Mrps6
628			Pdk2	Ms4a4c
629			Pdlim1	Msl3l2
630			Pea15a	Mtfr2
631			Peak1	Mthfd1
632			Pecam1	Mthfd2
633			Pelo	Mtmr10
634			Pgam1-ps2	Mtpn
635			Pglyrp2	Mx2
636			Phf1	Mxi1
637			Phf11c	Myadm
638			Phf13	Myb
639			Pik3ap1	Mybl2
640			Pitpnc1	Myc
641			Pkp4	Mylip
642			Plcg1	N4bp1
643			Plcxd1	Nabp1
644			Plec	Naip2
645			Plek	Napepld
646			Plekha1	Nbn
647			Plekhf1	Ncald
648			Plin3	Ncapd2
649			Plk1	Ncapg
650			Plk4	Ncaph
651			Plp2	Nccrp1
652			Plxnc1	Nck2
653			Pmaip1	Nckap1
654			Pmf1	Ncln
655			Pmm1	Ncoa7
656			Pogk	Ndc80
657			Poglut1	Ndfip2
658			Pola1	Ndnf
659			Pold1	Ndrg4
660			Pole	Nedd4
661			Popdc2	Nedd9
662			Pou2f2	Nek2
663			Pou6f1	Nfatc3
664			Ppa1	Nfic
665			Ppap2c	Nfkb2
666			Ppil1	Nfkbia
667			Ppm1j	Nin
668			Ppp1r14b	Ninj2
669			Ppp1r16b	Nipa2
670			Prc1	Nipal3
671			Prdm1	Nlrc3
672			Prf1	Nmnat2
673			Prim1	Nmral1
674			Prim2	Nop16
675			Prkag2	Nop2
676			Prkch	Nop58
677			Prkd3	Notch2
678			Prmt2	Npm3
679			Prr5l	Nptn
680			Prss16	Nqo2
681			Psat1	Nr1d2
682			Psd4	Nr4a2
683			Psmc3ip	Nrm
684			Ptger2	Nt5c
685			Ptger4	Nt5e
686			Ptk2b	Nuf2
687			Ptpn4	Nufip2
688			Ptpn6	Nup210
689			Pxylp1	Nusap1
690			Pycard	Oas1a
691			Rab11fip1	Oas3
692			Rab11fip4	Oasl1
693			Rab32	Oasl2
694			Racgap1	Ociad2
695			Rad51	Ogfrl1
696			Rad51ap1	Osbpl3
697			Rad54b	Osbpl8
698			Rad54l	Pacs1
699			Raly	Pacsin1
700			Rap1b	Padi2
701			Rap1gap2	Pafah1b3
702			Rap2a	Pald1
703			Rara	Pank1
704			Rasa3	Paqr4
705			Rasgrp2	Parp12
706			Rassf3	Parpbp
707			Rbbp8	Pbk
708			Rcc1	Pbx3
709			Rcn1	Pcca
710			Rcsd1	PCDHGB6
711			Rdh10	Pcnxl3
712			Reck	Pdcd1
713			Relb	Pde2a
714			Ret	Pde4a
715			Rexo2	Pde4b
716			Rfc4	Pde7a
717			Rgs1	Pdgfb
718			Rgs3	Pdk1
719			Rhoq	Pdk2
720			Rmi2	Pdlim1
721			Rnaseh2b	Pdlim5
722			Rnaset2b	Pea15a
723			Rnf130	Pecam1
724			Rnf138	Pelo
725			Rnf144a	Pgam1-ps2
726			Rnf149	Pglyrp2
727			Rnf157	Phf11c
728			Rnf43	Phf13
729			Rom1	Piezo1
730			Rpl12	Pik3ap1
731			Rpl15	Pik3cd
732			Rps6ka1	Pik3cg
733			Rptor	Pik3ip1
734			Rrm1	Pik3r1
735			Rrm2	Pik3r5
736			Rrp12	Pim2
737			Rrp15	Pitrm1
738			Rtel1	Pkdcc
739			Rtn4rl1	Pkp4
740			Rundc3b	Plac8
741			Runx1	Plcg1
742			Runx3	Plcxd1
743			S100a4	Plec
744			S1pr1	Plek
745			S1pr5	Plekhf1
746			Samd3	Plekhg5
747			Samsn1	Plin3
748			Sapcd2	Plk1
749			Satb1	Plk3
750			Sbk1	Plp2
751			Scarb1	Plscr3
752			Scd2	Plscr4
753			Scml4	Plxnc1
754			Scpep1	Pmaip1
755			Sell	Pmf1
756			Sema4a	Pmm1
757			Sema4f	Pogk
758			Sepn1	Pole
759			2019-09-11	Pomk
760			2019-09-04	Popdc2
761			Serpina3f	Pou6f1
762			Serpina3g	Ppa1
763			Serpinb6b	Ppan
764			Setx	Ppap2c
765			Sgk1	Ppm1j
766			Sgms1	Ppp1r16a
767			Sgol1	Ppp1r16b
768			Sgol2	Prc1
769			Sh2b3	Prdm1
770			Sh2d2a	Prelid2
771			Sh2d3c	Prex1
772			Sh3bp2	Prf1
773			Sh3bp5	Prim2
774			Sh3d19	Prkag2
775			Shcbp1	Prkd3
776			Shmt1	Prkx
777			Sidt1	Prmt2
778			Sigmar1	Prr5l
779			Sike1	Prune
780			Ska3	Psap
781			Slamf1	Psat1
782			Slamf6	Psen2
783			Slc16a1	Ptch1
784			Slc16a6	Ptger2
785			Slc22a15	Ptger4
786			Slc25a33	Ptplad1
787			Slc25a53	Ptpn4
788			Slc26a11	Ptpn6
789			Slc28a2	Ptpn9
790			Slc2a3	Pus7
791			Slc2a8	Pxylp1
792			Slc36a1	Pycard
793			Slc39a11	Qprt
794			Slc39a6	Rab11fip4
795			Slc41a1	Rab32
796			Slc43a3	Rab5b
797			Slc45a4	Racgap1
798			Slc9a7	Rad51
799			Slco3a1	Rad51ap1
800			Slfn5	Rad54b
801			Slfn9	Rad54l
802			Smad1	Ralgapb
803			Smad3	Raly
804			Smad7	Rap1b
805			Smc2	Rap1gap2
806			Smpd5	Rap2a
807			Smpdl3b	Rap2b
808			Smtn	Rapgef2
809			Smyd2	Rara
810			Snai3	Rarg
811			Snx10	Rars2
812			Snx18	Rasa3
813			Snx33	Rasgrp2
814			Soat2	Rassf3
815			Socs1	Rcc1
816			Socs3	Rcl1
817			Sord	Reep5
818			Sp1	Relb
819			Spag5	Rell1
820			Spata13	Ret
821			Spc24	Rexo2
822			Spc25	Rfc4
823			Spdl1	Rftn1
824			Spice1	Rgs1
825			Spin2c	Rgs3
826			Spint2	Rhbdf2
827			Spn	Rhoq
828			Spock2	Ripk2
829			Sptan1	Rmnd5a
830			Sptbn1	Rnf144a
831			Sqle	Rnf157
832			Srbd1	Rnf213
833			Srm	Rnf216
834			Ssh2	Rnf43
835			Ssx2ip	Rom1
836			St14	Rpl12
837			St3gal3	Rptor
838			Stard10	Rrm1
839			Steap3	Rrm2
840			Stil	Rrp15
841			Stmn1	Rtn4rl1
842			Strbp	Rundc3b
843			Stx2	Runx1
844			Sun1	Ruvbl1
845			Suox	Ruvbl2
846			Susd2	S100a10
847			Susd3	S100a13
848			Suv39h1	S100a4
849			Suv39h2	S100a6
850			Syne2	S1pr1
851			Syngr3	S1pr4
852			Sytl1	S1pr5
853			Sytl2	Saal1
854			Tacc3	Samd10
855			Taf4b	Samd3
856			Tagln2	Sapcd2
857			Tapbpl	Satb1
858			Tax1bp3	Sbf1
859			Tbc1d2	Sbk1
860			Tbkbp1	Scly
861			Tbx21	Scrn2
862			Tcf19	Sdr39u1
863			Tcf7	Sec22a
864			Tcirg1	Sell
865			Tcrg-C1	Sema4a
866			Tcrg-C2	Sema4f
867			Tdp1	Sepn1
868			Tef	2019-09-11
869			Tesk1	2019-09-04
870			Tgtp1	Serpina3f
871			Thada	Serpina3g
872			Thoc6	Serpinb9
873			Tigit	Serpini1
874			Timm8a1	Setx
875			Timp2	Sfxn3
876			Tipin	Sgk1
877			Tk1	Sgms1
878			Tlr12	Sgol1
879			Tm6sf1	Sgol2
880			Tmem104	Sh2b3
881			Tmem135	Sh2d2a
882			Tmem140	Shcbp1
883			Tmem154	Shisa5
884			Tmem159	Shmt1
885			Tmem237	Sidt1
886			Tmem37	Sike1
887			Tmem38b	Ska3
888			Tmem50b	Slamf1
889			Tmem71	Slamf6
890			Tmem97	Slc12a6
891			Tmpo	Slc16a1
892			Tmtc4	Slc16a6
893			Tnfaip1	Slc17a9
894			Tnfaip3	Slc20a1
895			Tnfaip8	Slc22a15
896			Tnfaip8l1	Slc25a10
897			Tnfrsf1a	Slc25a24
898			Tnfrsf1b	Slc25a33
899			Tnfrsf22	Slc25a53
900			Tnfrsf25	Slc26a11
901			Tnfrsf8	Slc27a4
902			Tnfsf10	Slc2a3
903			Tnfsf4	Slc35d2
904			Tnfsf8	Slc36a1
905			Tnk2	Slc39a11
906			Top1mt	Slc39a6
907			Top2a	Slc39a9
908			Tox2	Slc43a3
909			Tpd52	Slc45a4
910			Tpi1	Slc52a3
911			Tpm4	Slc9a7
912			Tppp3	Slco3a1
913			Tpx2	Slco4a1
914			Traf1	Slfn5
915			Traip	Slfn8
916			Trappc10	Smad1
917			Trbv13-3	Smad3
918			Trim36	Smc2
919			Trip13	Smpd2
920			Tsc22d3	Smpdl3b
921			Tspan3	Smtn
922			Tspan31	Smyd2
923			Tspan32	Smyd5
924			Tsr1	Snai3
925			Ttc13	Snx10
926			Ttk	Snx18
927			Tuba1b	Soat2
928			Tuba1c	Socs1
929			Tubb4b	Socs3
930			Tubb5	Sord
931			Txndc5	Spag5
932			Tyms	Spata13
933			Ubash3a	Spc24
934			Ubash3b	Spc25
935			Ube2c	Spdl1
936			Ube2s	Spice1
937			Ube2t	Spin2c
938			Uck2	Spint2
939			Ugcg	Spn
940			Uhrf1	Spock2
941			Uhrf1bp1l	Sppl2a
942			Usp18	Sptan1
943			Usp20	Srbd1
944			Usp33	Srm
945			Utp14a	Ssbp2
946			Vars	Ssh1
947			Vcl	Ssx2ip
948			Vegfb	St14
949			Vim	St3gal4
950			Vps37b	St7
951			Vps37c	Stard10
952			Wbp1	Stat1
953			Wdhd1	Steap3
954			Wdr62	Stil
955			Wee1	Stim1
956			Xndc1	Stim2
957			Zbed4	Stk24
958			Zbtb32	Stk38
959			Zbtb38	Stmn1
960			Zbtb4	Strbp
961			Zdhhc2	Stx2
962			Zeb2	Stx6
963			Zfp120	Sun1
964			Zfp26	Suox
965			Zfp36l1	Susd2
966			Zfp395	Suv39h1
967			Zfp422	Suv39h2
968			Zfp512	Syne2
969			Zfp652	Syngr3
970			Zfp874b	Synj2
971			Zfp937	Synpo
972			Zmynd8	Sytl1
973			Zscan20	Sytl2
974			Zwilch	Tacc3
975				Tagln2
976				Tapbpl
977				Tax1bp3
978				Tbc1d2
979				Tbkbp1
980				Tbx21
981				Tcf19
982				Tcf7
983				Tcrg-C1
984				Tcrg-C4
985				Tdp1
986				Tdrd7
987				Tef
988				Tesk1
989				Tespa1
990				Tgif1
991				Tgif2
992				Tgtp1
993				Thada
994				Thoc6
995				Thumpd2
996				Tigit
997				Timp2
998				Tk1
999				Tlr12
1000				Tm6sf1
1001				Tmem104
1002				Tmem109
1003				Tmem135
1004				Tmem140
1005				Tmem159
1006				Tmem163
1007				Tmem171
1008				Tmem237
1009				Tmem37
1010				Tmem38b
1011				Tmem65
1012				Tmem71
1013				Tmem97
1014				Tmlhe
1015				Tmsb15b1
1016				Tnfaip3
1017				Tnfaip8
1018				Tnfaip8l1
1019				Tnfaip8l2
1020				Tnfrsf25
1021				Tnfrsf8
1022				Tnfrsf9
1023				Tnfsf10
1024				Tnfsf4
1025				Tnfsf8
1026				Tnip1
1027				Tob1
1028				Top1mt
1029				Top2a
1030				Tor3a
1031				Tox2
1032				Tpd52
1033				Tpi1
1034				Tppp3
1035				Tpx2
1036				Traf1
1037				Traf5
1038				Trafd1
1039				Traip
1040				Trappc10
1041				Trib1
1042				Trib2
1043				Trim12a
1044				Trip13
1045				Trmt61a
1046				Trp53inp1
1047				Tsc22d3
1048				Tspan13
1049				Tspan2
1050				Tspan3
1051				Tspan31
1052				Tsr1
1053				Ttc27
1054				Ttc7
1055				Ttk
1056				Tuba1a
1057				Tuba1b
1058				Tubb4b
1059				Txk
1060				Txndc5
1061				Txnip
1062				Tyms
1063				Ubac2
1064				Ubash3b
1065				Ube2c
1066				Ube4b
1067				Ubxn2b
1068				Uck2
1069				Ugcg
1070				Uhmk1
1071				Uhrf1
1072				Ulk2
1073				Usp18
1074				Usp20
1075				Usp33
1076				Vamp3
1077				Vars
1078				Vcl
1079				Vegfb
1080				Vim
1081				Vprbp
1082				Vwa5a
1083				Wbp1
1084				Wbp1l
1085				Wdr4
1086				Wdr43
1087				Wdr46
1088				Wdr6
1089				Wdr7
1090				Wdr82
1091				Wee1
1092				Xndc1
1093				Xrcc5
1094				Xylt2
1095				Zbtb20
1096				Zbtb32
1097				Zbtb38
1098				Zc3h12d
1099				Zc4h2
1100				Zdhhc13
1101				Zdhhc15
1102				Zdhhc2
1103				Zeb2
1104				Zfp120
1105				Zfp26
1106				Zfp36l1
1107				Zfp512
1108				Zfp652
1109				Zfp783
1110				Zfp874b
1111				Zfyve26
1112				Zswim4
1113				Zwint
1114				Zyx
