## Supplementary Table 4 for "LAG-3 blockade reactivates the CD8^+^ T cell expansion program to re-expand contracted clones in the tumor"

### Sheet: primer sequences_bulk TCR
step	Name	Sequence	Notes	Grade
	BioEcoP-dT25-adapter	[BiotinTEG]-AAGCAGTGGTATCAACGCAGAGTACTTTTTTTTTTTTTTTTTTTTTTTTT		OPC
	illumina-i5	ACACGACGCTCTTCCGATCT		OPC
	illumina-i5_2nd	CACTCTTTCCCTACACGACGCTCTTCCGATCT		OPC
mouse_1st TCR PCR	mTrac_Long_ex	CAGTTTTGTCAGTGATGAACGTTCCAG		OPC
	mTrbc_Long_ex	GACCTCCTTGCCATTCACCCACCA		OPC
mouse_qPCR	mTrbc5 HEX_ZEN Probe	5'-/5HEX/AAAGGCTAC/ZEN/CCTCGTGTGCTTGG/3IABkFQ/-3'		OPC
	mTrbc5 qPCR primer	GTCTCCTTGTTTGAGCCATCA		OPC
	B3 Trbc-R1	TCCTTGCCATTCACCCACCA		OPC
mouse_TRBC_2nd TCR PCR	illumina-i7-[BC1]-mTrbc	GTGACTGGAGTTCAGACGTGTGCTCTTCCGATCTACGAGTGCGTtggagtcacatttctcagatcc		OPC
	illumina-i7-[BC1]-mTrac	GTGACTGGAGTTCAGACGTGTGCTCTTCCGATCTACGAGTGCGTaggttctgggttctggatgt		OPC
	illumina-i7-[BC2]-mTrbc	GTGACTGGAGTTCAGACGTGTGCTCTTCCGATCTATCAGACACGtggagtcacatttctcagatcc		OPC
	illumina-i7-[BC2]-mTrac	GTGACTGGAGTTCAGACGTGTGCTCTTCCGATCTATCAGACACGaggttctgggttctggatgt		OPC
	illumina-i7-[BC3]-mTrbc	GTGACTGGAGTTCAGACGTGTGCTCTTCCGATCTCGTGTCTCTAtggagtcacatttctcagatcc		OPC
	illumina-i7-[BC4]-mTrbc	GTGACTGGAGTTCAGACGTGTGCTCTTCCGATCTCTCGCGTGTCtggagtcacatttctcagatcc		OPC
	illumina-i7-[BC5]-mTrbc	GTGACTGGAGTTCAGACGTGTGCTCTTCCGATCTTCTCTATGCGtggagtcacatttctcagatcc		OPC
	illumina-i7-[BC6]-mTrbc	GTGACTGGAGTTCAGACGTGTGCTCTTCCGATCTTGATACGTCTtggagtcacatttctcagatcc		OPC
	illumina-i7-[BC7]-mTrbc	GTGACTGGAGTTCAGACGTGTGCTCTTCCGATCTCATAGTAGTGtggagtcacatttctcagatcc		OPC
	illumina-i7-[BC8]-mTrbc	GTGACTGGAGTTCAGACGTGTGCTCTTCCGATCTATACGACGTAtggagtcacatttctcagatcc		OPC
	illumina-i7-[BC9]-mTrbc	GTGACTGGAGTTCAGACGTGTGCTCTTCCGATCTCGTCTAGTACtggagtcacatttctcagatcc		OPC
	illumina-i7-[BC10]-mTrbc	GTGACTGGAGTTCAGACGTGTGCTCTTCCGATCTACGACTACAGtggagtcacatttctcagatcc		OPC
	illumina-i7-[BC11]-mTrbc	GTGACTGGAGTTCAGACGTGTGCTCTTCCGATCTTACGAGTATGtggagtcacatttctcagatcc		OPC
	illumina-i7-[BC12]-mTrbc	GTGACTGGAGTTCAGACGTGTGCTCTTCCGATCTTACTCTCGTGtggagtcacatttctcagatcc		OPC
	illumina-i7-[BC13]-mTrbc	GTGACTGGAGTTCAGACGTGTGCTCTTCCGATCTAGACGCACTCtggagtcacatttctcagatcc		OPC
	illumina-i7-[BC14]-mTrbc	GTGACTGGAGTTCAGACGTGTGCTCTTCCGATCTAGCACTGTAGtggagtcacatttctcagatcc		OPC
	illumina-i7-[BC15]-mTrbc	GTGACTGGAGTTCAGACGTGTGCTCTTCCGATCTCAGTAGACGTtggagtcacatttctcagatcc		OPC

### Sheet: primer sequences_bulk RNA
step	Name	Sequence	Notes	Grade
template switching	trP1-TSO	/5AmMC12/CCTCTCTATGGGCAGTCGGTGATrGrG+G		OPC
1st and 2nd WTA	5’ BDWTA V2 primer	NH2-C6-AAGCAGTGGTATCAACGCAGAG		OPC
2nd WTA	illumina-i7-primer	GTGACTGGAGTTCAGACGTGTGCTCTTCCGATCT		OPC
1st WTA	illumina-i7-[BC1]-trP1	GTGACTGGAGTTCAGACGTGTGCTCTTCCGATCTAACCGCGGGGCAGTCGGTGATGGG		OPC
	illumina-i7-[BC2]-trP1	GTGACTGGAGTTCAGACGTGTGCTCTTCCGATCTGGTTATAAAGGCAGTCGGTGATGGG		OPC
	illumina-i7-[BC3]-trP1	GTGACTGGAGTTCAGACGTGTGCTCTTCCGATCTCCAAGTCCCAGGCAGTCGGTGATGGG		OPC
	illumina-i7-[BC4]-trP1	GTGACTGGAGTTCAGACGTGTGCTCTTCCGATCTTTGGACTTTCTGGCAGTCGGTGATGGG		OPC
	illumina-i7-[BC5]-trP1	GTGACTGGAGTTCAGACGTGTGCTCTTCCGATCTCAGTGGATGTATGGCAGTCGGTGATGGG		OPC
	illumina-i7-[BC6]-trP1	GTGACTGGAGTTCAGACGTGTGCTCTTCCGATCTTGACAAGCGGCAGTCGGTGATGGG		OPC
	illumina-i7-[BC7]-trP1	GTGACTGGAGTTCAGACGTGTGCTCTTCCGATCTCTAGCTTGAGGCAGTCGGTGATGGG		OPC
	illumina-i7-[BC8]-trP1	GTGACTGGAGTTCAGACGTGTGCTCTTCCGATCTTCGATCCACAGGCAGTCGGTGATGGG		OPC
	illumina-i7-[BC9]-trP1	GTGACTGGAGTTCAGACGTGTGCTCTTCCGATCTCCTGAACTTCTGGCAGTCGGTGATGGG		OPC
	illumina-i7-[BC10]-trP1	GTGACTGGAGTTCAGACGTGTGCTCTTCCGATCTTTCAGGTCGTATGGCAGTCGGTGATGGG		OPC
	illumina-i7-[BC11]-trP1	GTGACTGGAGTTCAGACGTGTGCTCTTCCGATCTAGTAGAGAGGCAGTCGGTGATGGG		OPC
	illumina-i7-[BC12]-trP1	GTGACTGGAGTTCAGACGTGTGCTCTTCCGATCTGACGAGAGAGGCAGTCGGTGATGGG		OPC
	illumina-i7-[BC13]-trP1	GTGACTGGAGTTCAGACGTGTGCTCTTCCGATCTAGACTTGGCAGGCAGTCGGTGATGGG		OPC
	illumina-i7-[BC14]-trP1	GTGACTGGAGTTCAGACGTGTGCTCTTCCGATCTGAGTCCAATCTGGCAGTCGGTGATGGG		OPC
	illumina-i7-[BC15]-trP1	GTGACTGGAGTTCAGACGTGTGCTCTTCCGATCTCTTAAGCCGTATGGCAGTCGGTGATGGG		OPC
	illumina-i7-[BC16]-trP1	GTGACTGGAGTTCAGACGTGTGCTCTTCCGATCTTCCGGATTGGCAGTCGGTGATGGG		OPC
	illumina-i7-[BC17]-trP1	GTGACTGGAGTTCAGACGTGTGCTCTTCCGATCTCTGTATTAAGGCAGTCGGTGATGGG		OPC
	illumina-i7-[BC18]-trP1	GTGACTGGAGTTCAGACGTGTGCTCTTCCGATCTTCACGCCGCAGGCAGTCGGTGATGGG		OPC
	illumina-i7-[BC19]-trP1	GTGACTGGAGTTCAGACGTGTGCTCTTCCGATCTACTTACATTCTGGCAGTCGGTGATGGG		OPC
	illumina-i7-[BC20]-trP1	GTGACTGGAGTTCAGACGTGTGCTCTTCCGATCTGTCCGTGCGTATGGCAGTCGGTGATGGG		OPC
	illumina-i7-[BC21]-trP1	GTGACTGGAGTTCAGACGTGTGCTCTTCCGATCTAAGGTACCGGCAGTCGGTGATGGG		OPC
	illumina-i7-[BC22]-trP1	GTGACTGGAGTTCAGACGTGTGCTCTTCCGATCTGGAACGTTAGGCAGTCGGTGATGGG		OPC
	illumina-i7-[BC23]-trP1	GTGACTGGAGTTCAGACGTGTGCTCTTCCGATCTAATTCTGCCAGGCAGTCGGTGATGGG		OPC
	illumina-i7-[BC24]-trP1	GTGACTGGAGTTCAGACGTGTGCTCTTCCGATCTGGCCTCATTCTGGCAGTCGGTGATGGG		OPC
