## Supplementary Table 5 for "LAG-3 blockade reactivates the CD8^+^ T cell expansion program to re-expand contracted clones in the tumor"

### Sheet: Ab panel
	Fluorescence	Channel (FL)	Tumor
			Ag	Dilution
	FcBlock/Monocyte block		Fc block	x100
	FITC	B1
	PerCP-Cy5.5	B2	Ly108	x100
	APC	R3	CD8a	x100
	Alexa Fluor 700	R4
	APC-Cy7	R5	TCRb	x100
	PB/BV421	V6	Tim3	x100
	V500	V7	CD4	x100
	BV605	V8
	BV786	V9
	PE	Y10	CD11b/B220/NK1.1/TER119	x100
	PE_594/PI	Y11	PI	x200
	PE_Cy5.5 /7AAD	Y12
	PE_Cy7	Y13	CD279(PD-1)	x100

### Sheet: Ab information
Antibodies	Clone	Source	Identifier
BB700 anti-mouse Ly108	13G3	BD	Cat#742272
APC Rat Anti-Mouse CD8a	53-6.7	BD	Cat#553035
APC/Cyanine7 anti-mouse TCR β chain	H57-597	Biolegend	Cat#109220
Brilliant Violet 421™ anti-mouse CD366 (Tim-3)	RMT3-23	Biolegend	Cat#119723
Brilliant Violet 510™ anti-mouse CD4	RM4-4	Biolegend	Cat#116025
PE anti-mouse/human CD11b	M1/70	Biolegend	Cat#101208
BD Pharmingen™ PE Rat Anti-Mouse CD45R/B220	RA3-6B2	BD	Cat#561878
BD Pharmingen™ PE Mouse Anti-Mouse NK-1.1	PK136	BD	Cat#553165
BD Pharmingen™ PE Rat Anti-Mouse TER-119/Erythroid Cells	TER-119	BD	Cat#553673
PE/Cyanine7 anti-mouse CD279 (PD-1)	29F.1A12	Biolegend	Cat#135216
